# Spatial transcriptomics reveals selective vulnerability of cardiac neural crest-derived glial cells in human myocardial infarction

**DOI:** 10.64898/2026.09.14.751638

**Authors:** Xuefeng Xia, Yaping Ding, Xiaopeng Zhao, Qian He, Hongru Zhang, Yihuang Gu, Hua Bai, Daoyou Pan

## Abstract

Cardiac neural crest-derived glial cells (CNGs) are recently identified glial cells that support cardiac autonomic innervation and maintain sympathetic-parasympathetic balance. Their fate in myocardial infarction (MI) is unknown. Here, we analyzed 16 human cardiac spatial transcriptomes spanning normal myocardium (n=4), infarct zone (n=5), border zone (inner, n=1; outer, n=3), and remote zone (n=3). CNGs (S100B^+^/GFAP^+^, CD68^−^ spots) were selectively lost along a spatial gradient from healthy tissue to the infarct core (Spearman ρ = -0.92, p = 4.5 × 10^−7^). Tissue-area-corrected analysis confirmed that CNG loss (26% retained in infarct zone vs. normal; p = 0.016) vastly exceeded overall tissue loss, indicating selective vulnerability rather than bulk tissue destruction. Mechanistically, oxidative phosphorylation (OXPHOS) activity in CNG-positive spots correlated positively with CNG survival (partial ρ = 0.65, p = 0.009 after controlling for spot composition), consistent with a high metabolic demand underlying their ischemic sensitivity. Pyroptosis—but not ferroptosis or apoptosis—signatures correlated with CNG loss (partial ρ = -0.67, p = 0.006). These findings identify CNGs as selectively vulnerable cellular components of the cardiac autonomic system in MI and nominate metabolic failure and pyroptosis as candidate mechanisms, providing a spatially resolved foundation for future mechanistic and interventional studies.
