## Supplementary Table S1. Curated pathway gene sets used in this study. for "Spatial transcriptomics reveals selective vulnerability of cardiac neural crest-derived glial cells in human myocardial infarction"

### Sheet: Gene sets (wide)
Pathway gene set	Number of genes	Genes	Rationale
Hypoxia	10	HIF1A, VEGFA, CA9, BNIP3, LDHA, PGK1, SLC2A1, EGLN3, ADM, DDIT4	HIF-1α transcriptional targets
Oxidative_Stress	11	HMOX1, NQO1, SOD1, SOD2, CAT, GPX1, TXN, TXNRD1, GCLC, GCLM, NFE2L2	NRF2 pathway and ROS detoxification enzymes
Ferroptosis	10	GPX4, SLC7A11, ACSL4, PTGS2, FTH1, NCOA4, LPCAT3, AIFM2, GCH1, DHODH	Canonical ferroptosis regulators and markers
Apoptosis	9	CASP3, CASP9, BAX, BAK1, BCL2, BCL2L1, BAD, BBC3, PMAIP1	Core intrinsic apoptosis machinery
Necroptosis	3	RIPK1, RIPK3, MLKL	Necroptosis execution complex
Pyroptosis	6	NLRP3, CASP1, GSDMD, GSDME, IL1B, IL18	Inflammasome-gasdermin axis
Autophagy	6	MAP1LC3B, ATG5, ATG7, BECN1, SQSTM1, LAMP2	Core autophagy machinery
OXPHOS	8	MT-ND1, MT-CO1, MT-ATP6, NDUFA1, COX4I1, UQCRC1, SDHB, ATP5A1	Mitochondrial electron transport chain components
Iron_Homeostasis	6	FTH1, FTL, TFRC, SLC40A1, HAMP, CP	Iron storage, transport and export
Neurotrophic	6	NGF, BDNF, GDNF, NTF3, CNTF, VEGFA	Neurotrophic factors for autonomic neurons
M1_Inflammation	7	IL1B, TNF, IL6, NOS2, CXCL9, CXCL10, CD86	Classically activated macrophage markers
M2_AntiInflammatory	6	IL10, TGFB1, MRC1, CD163, ARG1, IL4	Alternatively activated macrophage markers
Glutamate_Metabolism	6	GLUL, GLS, SLC1A3, SLC1A5, GRIA1, GRIN1	Glutamate/glutamine cycling enzymes and transporters
UPR_ER_Stress	5	HSPA5, XBP1, ATF6, DDIT3, EIF2AK3	Unfolded protein response sensors and effectors
Complement	4	C1QA, C1QB, C1QC, C3	Complement cascade components

### Sheet: Gene sets (long)
Pathway gene set	Gene	Rationale
Hypoxia	HIF1A	HIF-1α transcriptional targets
Hypoxia	VEGFA	HIF-1α transcriptional targets
Hypoxia	CA9	HIF-1α transcriptional targets
Hypoxia	BNIP3	HIF-1α transcriptional targets
Hypoxia	LDHA	HIF-1α transcriptional targets
Hypoxia	PGK1	HIF-1α transcriptional targets
Hypoxia	SLC2A1	HIF-1α transcriptional targets
Hypoxia	EGLN3	HIF-1α transcriptional targets
Hypoxia	ADM	HIF-1α transcriptional targets
Hypoxia	DDIT4	HIF-1α transcriptional targets
Oxidative_Stress	HMOX1	NRF2 pathway and ROS detoxification enzymes
Oxidative_Stress	NQO1	NRF2 pathway and ROS detoxification enzymes
Oxidative_Stress	SOD1	NRF2 pathway and ROS detoxification enzymes
Oxidative_Stress	SOD2	NRF2 pathway and ROS detoxification enzymes
Oxidative_Stress	CAT	NRF2 pathway and ROS detoxification enzymes
Oxidative_Stress	GPX1	NRF2 pathway and ROS detoxification enzymes
Oxidative_Stress	TXN	NRF2 pathway and ROS detoxification enzymes
Oxidative_Stress	TXNRD1	NRF2 pathway and ROS detoxification enzymes
Oxidative_Stress	GCLC	NRF2 pathway and ROS detoxification enzymes
Oxidative_Stress	GCLM	NRF2 pathway and ROS detoxification enzymes
Oxidative_Stress	NFE2L2	NRF2 pathway and ROS detoxification enzymes
Ferroptosis	GPX4	Canonical ferroptosis regulators and markers
Ferroptosis	SLC7A11	Canonical ferroptosis regulators and markers
Ferroptosis	ACSL4	Canonical ferroptosis regulators and markers
Ferroptosis	PTGS2	Canonical ferroptosis regulators and markers
Ferroptosis	FTH1	Canonical ferroptosis regulators and markers
Ferroptosis	NCOA4	Canonical ferroptosis regulators and markers
Ferroptosis	LPCAT3	Canonical ferroptosis regulators and markers
Ferroptosis	AIFM2	Canonical ferroptosis regulators and markers
Ferroptosis	GCH1	Canonical ferroptosis regulators and markers
Ferroptosis	DHODH	Canonical ferroptosis regulators and markers
Apoptosis	CASP3	Core intrinsic apoptosis machinery
Apoptosis	CASP9	Core intrinsic apoptosis machinery
Apoptosis	BAX	Core intrinsic apoptosis machinery
Apoptosis	BAK1	Core intrinsic apoptosis machinery
Apoptosis	BCL2	Core intrinsic apoptosis machinery
Apoptosis	BCL2L1	Core intrinsic apoptosis machinery
Apoptosis	BAD	Core intrinsic apoptosis machinery
Apoptosis	BBC3	Core intrinsic apoptosis machinery
Apoptosis	PMAIP1	Core intrinsic apoptosis machinery
Necroptosis	RIPK1	Necroptosis execution complex
Necroptosis	RIPK3	Necroptosis execution complex
Necroptosis	MLKL	Necroptosis execution complex
Pyroptosis	NLRP3	Inflammasome-gasdermin axis
Pyroptosis	CASP1	Inflammasome-gasdermin axis
Pyroptosis	GSDMD	Inflammasome-gasdermin axis
Pyroptosis	GSDME	Inflammasome-gasdermin axis
Pyroptosis	IL1B	Inflammasome-gasdermin axis
Pyroptosis	IL18	Inflammasome-gasdermin axis
Autophagy	MAP1LC3B	Core autophagy machinery
Autophagy	ATG5	Core autophagy machinery
Autophagy	ATG7	Core autophagy machinery
Autophagy	BECN1	Core autophagy machinery
Autophagy	SQSTM1	Core autophagy machinery
Autophagy	LAMP2	Core autophagy machinery
OXPHOS	MT-ND1	Mitochondrial electron transport chain components
OXPHOS	MT-CO1	Mitochondrial electron transport chain components
OXPHOS	MT-ATP6	Mitochondrial electron transport chain components
OXPHOS	NDUFA1	Mitochondrial electron transport chain components
OXPHOS	COX4I1	Mitochondrial electron transport chain components
OXPHOS	UQCRC1	Mitochondrial electron transport chain components
OXPHOS	SDHB	Mitochondrial electron transport chain components
OXPHOS	ATP5A1	Mitochondrial electron transport chain components
Iron_Homeostasis	FTH1	Iron storage, transport and export
Iron_Homeostasis	FTL	Iron storage, transport and export
Iron_Homeostasis	TFRC	Iron storage, transport and export
Iron_Homeostasis	SLC40A1	Iron storage, transport and export
Iron_Homeostasis	HAMP	Iron storage, transport and export
Iron_Homeostasis	CP	Iron storage, transport and export
Neurotrophic	NGF	Neurotrophic factors for autonomic neurons
Neurotrophic	BDNF	Neurotrophic factors for autonomic neurons
Neurotrophic	GDNF	Neurotrophic factors for autonomic neurons
Neurotrophic	NTF3	Neurotrophic factors for autonomic neurons
Neurotrophic	CNTF	Neurotrophic factors for autonomic neurons
Neurotrophic	VEGFA	Neurotrophic factors for autonomic neurons
M1_Inflammation	IL1B	Classically activated macrophage markers
M1_Inflammation	TNF	Classically activated macrophage markers
M1_Inflammation	IL6	Classically activated macrophage markers
M1_Inflammation	NOS2	Classically activated macrophage markers
M1_Inflammation	CXCL9	Classically activated macrophage markers
M1_Inflammation	CXCL10	Classically activated macrophage markers
M1_Inflammation	CD86	Classically activated macrophage markers
M2_AntiInflammatory	IL10	Alternatively activated macrophage markers
M2_AntiInflammatory	TGFB1	Alternatively activated macrophage markers
M2_AntiInflammatory	MRC1	Alternatively activated macrophage markers
M2_AntiInflammatory	CD163	Alternatively activated macrophage markers
M2_AntiInflammatory	ARG1	Alternatively activated macrophage markers
M2_AntiInflammatory	IL4	Alternatively activated macrophage markers
Glutamate_Metabolism	GLUL	Glutamate/glutamine cycling enzymes and transporters
Glutamate_Metabolism	GLS	Glutamate/glutamine cycling enzymes and transporters
Glutamate_Metabolism	SLC1A3	Glutamate/glutamine cycling enzymes and transporters
Glutamate_Metabolism	SLC1A5	Glutamate/glutamine cycling enzymes and transporters
Glutamate_Metabolism	GRIA1	Glutamate/glutamine cycling enzymes and transporters
Glutamate_Metabolism	GRIN1	Glutamate/glutamine cycling enzymes and transporters
UPR_ER_Stress	HSPA5	Unfolded protein response sensors and effectors
UPR_ER_Stress	XBP1	Unfolded protein response sensors and effectors
UPR_ER_Stress	ATF6	Unfolded protein response sensors and effectors
UPR_ER_Stress	DDIT3	Unfolded protein response sensors and effectors
UPR_ER_Stress	EIF2AK3	Unfolded protein response sensors and effectors
Complement	C1QA	Complement cascade components
Complement	C1QB	Complement cascade components
Complement	C1QC	Complement cascade components
Complement	C3	Complement cascade components
